# Multi-species analysis of inflammatory response elements reveals ancient and lineage-specific contributions of transposable elements to NF-κB binding

**DOI:** 10.1101/2022.10.25.513724

**Authors:** Liangxi Wang, Tiegh Taylor, Kumaragurubaran Rathnakumar, Nadiya Khyzha, Minggao Liang, Azad Alizada, Laura F Campitelli, Sara E Pour, Zain M Patel, Lina Antounians, Ian C Tobias, Timothy Hughes, Sushmita Roy, Jennifer A Mitchell, Jason E Fish, Michael D Wilson

## Abstract

Transposable elements (TEs) provide a source of transcription factor binding sites that can rewire conserved gene regulatory networks. NF-κB is an evolutionary conserved transcription factor complex primarily involved in innate immunity and inflammation. The extent to which TEs have contributed to NF-κB responses during mammalian evolution is not well established. Here we performed a multi-species analysis of TEs bound by the NF-κB subunit RELA (also known as p65) in response to the proinflammatory cytokine TNF. By comparing RELA ChIP-seq data from TNF-stimulated primary aortic endothelial cells isolated from human, mouse and cow, we found that 55 TE subfamilies were associated with RELA bound regions. These RELA-bound transposons possess active epigenetic features and reside near TNF-responsive genes. A prominent example of lineage-specific contribution of transposons comes from the bovine SINE subfamilies Bov-tA1/2/3 which collectively contributed over 14,000 RELA bound regions in cow. By comparing RELA binding data across species, we also found several examples of RELA motif-bearing TEs that colonized the genome prior to the divergence of the three species and contributed to species-specific RELA binding. For example, we found human RELA bound MER81 instances were enriched for the interferon gamma pathway and demonstrated that one RELA bound MER81 element can control the TNF-induced expression of Interferon Gamma Receptor 2 (*IFNGR2*). Using ancestral reconstructions, we found that RELA containing MER81 instances rapidly decayed during early primate evolution (> 50 million years ago (MYA)) before stabilizing since the separation of Old World monkeys (< 50 MYA). Taken together, our results suggest ancient and lineage-specific transposon subfamilies contributed to mammalian NF-κB regulatory networks.
