## Supplementary Material S1 for "Multi-species analysis of inflammatory response elements reveals ancient and lineage-specific contributions of transposable elements to NF-κB binding"

### Sheet: Supplemental_Material_S1
## Supplemental_Material_S1. RELA derived TE binding regions contained within Enhancer-Promoter loops determined by H3K4me3 HiChIP-seq. Column 1-6: loops from H3K4me3 HiChIP; column 7: looped gene promoter; column 8-10: RELA summit; column 11-14: RepeatMasker annotations
chr10	106085000	106090000	chr10	106095000	106100000	ITPRIP	chr10	106089270	106089271	chr10	106089244	106089289	L2c
chr10	112065000	112070000	chr10	112255000	112260000	DUSP5	chr10	112069411	112069412	chr10	112069282	112070390	L1MC4
chr10	112065000	112070000	chr10	112260000	112265000	DUSP5	chr10	112069411	112069412	chr10	112069282	112070390	L1MC4
chr10	3820000	3825000	chr10	3935000	3940000	KLF6	chr10	3939576	3939577	chr10	3939215	3939745	Arthur1
chr10	3820000	3825000	chr10	3945000	3950000	KLF6	chr10	3946945	3946946	chr10	3946891	3946977	L2
chr10	3825000	3830000	chr10	3895000	3900000	KLF6	chr10	3899761	3899762	chr10	3899507	3899889	MLT1B
chr10	3825000	3830000	chr10	3935000	3940000	KLF6	chr10	3939576	3939577	chr10	3939215	3939745	Arthur1
chr10	6160000	6165000	chr10	6185000	6190000	PFKFB3	chr10	6163177	6163178	chr10	6163153	6163320	HAL1
chr10	6175000	6180000	chr10	6185000	6190000	PFKFB3	chr10	6178730	6178731	chr10	6178681	6178741	MLT1N2
chr10	75650000	75655000	chr10	75670000	75675000	PLAU	chr10	75651435	75651436	chr10	75651202	75651493	LTR16C
chr10	75650000	75655000	chr10	75670000	75675000	PLAU	chr10	75654154	75654155	chr10	75654108	75654331	MIRb
chr10	97010000	97015000	chr10	97045000	97050000	PDLIM1	chr10	97012913	97012914	chr10	97011467	97013183	L1MDa
chr10	97050000	97055000	chr10	97065000	97070000	PDLIM1	chr10	97068685	97068686	chr10	97068655	97068716	AluYb8
chr11	109845000	109850000	chr11	109960000	109965000	ZC3H12C	chr11	109849903	109849904	chr11	109849862	109850164	AluSz
chr11	109940000	109945000	chr11	109960000	109965000	ZC3H12C	chr11	109940331	109940332	chr11	109940277	109940829	L4
chr11	109960000	109965000	chr11	110065000	110070000	ZC3H12C	chr11	110065203	110065204	chr11	110064987	110065244	AluSx1
chr1	155075000	155080000	chr1	155100000	155105000	EFNA1	chr1	155078282	155078283	chr1	155078243	155078479	L2a
chr1	156720000	156725000	chr1	156730000	156735000	HDGF	chr1	156721934	156721935	chr1	156721890	156721967	L2c
chr1	156720000	156725000	chr1	156740000	156745000	HDGF	chr1	156721934	156721935	chr1	156721890	156721967	L2c
chr11	61730000	61735000	chr11	61870000	61875000	FTH1	chr11	61872747	61872748	chr11	61872516	61873051	MER41B
chr11	64610000	64615000	chr11	64660000	64665000	EHD1	chr11	64614940	64614941	chr11	64614890	64614945	MIRc
chr11	64640000	64645000	chr11	64650000	64655000	EHD1	chr11	64644100	64644101	chr11	64644018	64644199	MIR3
chr11	64640000	64645000	chr11	64660000	64665000	EHD1	chr11	64644100	64644101	chr11	64644018	64644199	MIR3
chr1	16480000	16485000	chr1	16495000	16500000	EPHA2	chr1	16498455	16498456	chr1	16498452	16498504	L2c
chr1	16480000	16485000	chr1	16515000	16520000	EPHA2	chr1	16515710	16515711	chr1	16515697	16515873	Plat_L3
chr1	181055000	181060000	chr1	181105000	181110000	IER5	chr1	181105356	181105357	chr1	181105193	181105369	Tigger16a
chr1	181060000	181065000	chr1	181105000	181110000	IER5	chr1	181105356	181105357	chr1	181105193	181105369	Tigger16a
chr1	204380000	204385000	chr1	204480000	204485000	PPP1R15B	chr1	204480287	204480288	chr1	204480175	204480416	L1M5
chr1	205230000	205235000	chr1	205290000	205295000	NUAK2	chr1	205230680	205230681	chr1	205230646	205230819	AluJb
chr1	205265000	205270000	chr1	205290000	205295000	NUAK2	chr1	205269346	205269347	chr1	205269216	205269508	AluSx3
chr12	104610000	104615000	chr12	104670000	104675000	TXNRD1	chr12	104674596	104674597	chr12	104674302	104674730	MLT2D
chr1	21630000	21635000	chr1	21670000	21675000	ECE1	chr1	21631188	21631189	chr1	21631069	21631311	L1ME2
chr12	25005000	25010000	chr12	25100000	25105000	RP11-662I13.2	chr12	25005062	25005063	chr12	25004866	25005226	MSTA
chr12	76325000	76330000	chr12	76420000	76425000	PHLDA1	chr12	76327846	76327847	chr12	76327830	76328141	AluSx1
chr12	77455000	77460000	chr12	77515000	77520000	E2F7	chr12	77516223	77516224	chr12	77515707	77516418	MER44C
chr1	27755000	27760000	chr1	27925000	27930000	AHDC1	chr1	27756144	27756145	chr1	27756002	27756301	AluSq2
chr1	27870000	27875000	chr1	27925000	27930000	AHDC1	chr1	27871403	27871404	chr1	27871270	27871847	L2c
chr1	27870000	27875000	chr1	27930000	27935000	AHDC1	chr1	27871403	27871404	chr1	27871270	27871847	L2c
chr12	89445000	89450000	chr12	89740000	89745000	DUSP6	chr12	89445854	89445855	chr12	89445671	89446051	THE1B
chr12	89740000	89745000	chr12	89845000	89850000	DUSP6	chr12	89848132	89848133	chr12	89848032	89848313	L2a
chr12	89745000	89750000	chr12	89845000	89850000	DUSP6	chr12	89848132	89848133	chr12	89848032	89848313	L2a
chr1	33425000	33430000	chr1	33470000	33475000	RNF19B	chr1	33470322	33470323	chr1	33470170	33470391	L1ME4a
chr1	33430000	33435000	chr1	33470000	33475000	RNF19B	chr1	33470322	33470323	chr1	33470170	33470391	L1ME4a
chr13	97875000	97880000	chr13	97910000	97915000	MBNL2	chr13	97912424	97912425	chr13	97912165	97912907	L2a
chr1	45265000	45270000	chr1	45300000	45305000	PLK3	chr1	45301767	45301768	chr1	45301745	45302004	MLT1L
chr14	55030000	55035000	chr14	55120000	55125000	SAMD4A	chr14	55121498	55121499	chr14	55121212	55121522	Charlie18a
chr14	55035000	55040000	chr14	55120000	55125000	SAMD4A	chr14	55121498	55121499	chr14	55121212	55121522	Charlie18a
chr14	59655000	59660000	chr14	59785000	59790000	DAAM1	chr14	59787983	59787984	chr14	59787472	59788186	L1MB7
chr14	69010000	69015000	chr14	69255000	69260000	ZFP36L1	chr14	69011110	69011111	chr14	69011000	69011166	AmnSINE1
chr14	69015000	69020000	chr14	69255000	69260000	ZFP36L1	chr14	69017372	69017373	chr14	69017133	69017403	MamRep434
chr14	69020000	69025000	chr14	69255000	69260000	ZFP36L1	chr14	69022143	69022144	chr14	69022120	69022192	MIR3
chr14	69130000	69135000	chr14	69255000	69260000	ZFP36L1	chr14	69133014	69133015	chr14	69132882	69133076	MLT1K
chr15	63150000	63155000	chr15	63335000	63340000	TPM1	chr15	63150722	63150723	chr15	63150668	63150844	L2c
chr15	63185000	63190000	chr15	63335000	63340000	TPM1	chr15	63187518	63187519	chr15	63187487	63187603	LTR16E2
chr15	75315000	75320000	chr15	75490000	75495000	PPCDC	chr15	75493875	75493876	chr15	75493820	75493974	MIRb
chr15	75320000	75325000	chr15	75490000	75495000	PPCDC	chr15	75493875	75493876	chr15	75493820	75493974	MIRb
chr1	59245000	59250000	chr1	59350000	59355000	JUN	chr1	59354850	59354851	chr1	59354815	59354909	L2b
chr16	66390000	66395000	chr16	66400000	66405000	CDH5	chr16	66391686	66391687	chr16	66391664	66391816	MIR
chr16	66390000	66395000	chr16	66400000	66405000	CDH5	chr16	66392949	66392950	chr16	66392813	66393186	MER21C
chr16	66400000	66405000	chr16	66410000	66415000	CDH5	chr16	66410634	66410635	chr16	66410526	66410842	L2b
chr16	66400000	66405000	chr16	66415000	66420000	CDH5	chr16	66417854	66417855	chr16	66417735	66417964	L2
chr16	67550000	67555000	chr16	67675000	67680000	FAM65A	chr16	67676441	67676442	chr16	67676437	67676611	MIR
chr16	84540000	84545000	chr16	84650000	84655000	COTL1	chr16	84540089	84540090	chr16	84539925	84540127	AluJb
chr17	21025000	21030000	chr17	21185000	21190000	MAP2K3	chr17	21027566	21027567	chr17	21027427	21027922	L1MDa
chr17	41150000	41155000	chr17	41380000	41385000	LINC00854	chr17	41154269	41154270	chr17	41154240	41154535	AluY
chr17	57405000	57410000	chr17	57505000	57510000	YPEL2	chr17	57509146	57509147	chr17	57508999	57509609	L2c
chr17	62080000	62085000	chr17	62205000	62210000	ERN1	chr17	62083393	62083394	chr17	62083141	62083460	L2a
chr17	62095000	62100000	chr17	62205000	62210000	ERN1	chr17	62097771	62097772	chr17	62097704	62097801	MIR3
chr17	6815000	6820000	chr17	6915000	6920000	MIR497HG	chr17	6817353	6817354	chr17	6816966	6819294	L1PBb
chr17	6815000	6820000	chr17	6925000	6930000	BCL6B	chr17	6817353	6817354	chr17	6816966	6819294	L1PBb
chr17	6815000	6820000	chr17	6925000	6930000	MIR497HG	chr17	6817353	6817354	chr17	6816966	6819294	L1PBb
chr1	8085000	8090000	chr1	8150000	8155000	ERRFI1	chr1	8151254	8151255	chr1	8151158	8151454	L2a
chr1	85785000	85790000	chr1	86040000	86045000	CYR61	chr1	85788419	85788420	chr1	85788215	85788463	MIR
chr1	85785000	85790000	chr1	86045000	86050000	CYR61	chr1	85788419	85788420	chr1	85788215	85788463	MIR
chr1	85795000	85800000	chr1	86040000	86045000	CYR61	chr1	85799084	85799085	chr1	85797424	85799678	L1M2
chr1	85795000	85800000	chr1	86045000	86050000	CYR61	chr1	85799084	85799085	chr1	85797424	85799678	L1M2
chr1	86045000	86050000	chr1	86155000	86160000	CYR61	chr1	86155474	86155475	chr1	86155383	86155589	MER20
chr19	10380000	10385000	chr19	10390000	10395000	ICAM1	chr19	10390638	10390639	chr19	10390557	10390665	L2c
chr19	10380000	10385000	chr19	10390000	10395000	ICAM1	chr19	10393297	10393298	chr19	10393222	10393360	AluJb
chr19	10380000	10385000	chr19	10495000	10500000	ICAM1	chr19	10496978	10496979	chr19	10496915	10497019	MER81
chr19	13225000	13230000	chr19	13255000	13260000	IER2	chr19	13227739	13227740	chr19	13227682	13227744	MIRb
chr19	13905000	13910000	chr19	13960000	13965000	ZSWIM4	chr19	13961566	13961567	chr19	13961526	13961654	MIR
chr19	13905000	13910000	chr19	13960000	13965000	ZSWIM4	chr19	13964375	13964376	chr19	13964299	13964470	Tigger7
chr19	13950000	13955000	chr19	13960000	13965000	MIR24-2	chr19	13961566	13961567	chr19	13961526	13961654	MIR
chr19	13950000	13955000	chr19	13960000	13965000	MIR24-2	chr19	13964375	13964376	chr19	13964299	13964470	Tigger7
chr19	18385000	18390000	chr19	18435000	18440000	KIAA1683	chr19	18439512	18439513	chr19	18439365	18439749	MLT1K
chr19	18390000	18395000	chr19	18435000	18440000	KIAA1683	chr19	18439512	18439513	chr19	18439365	18439749	MLT1K
chr19	35460000	35465000	chr19	35490000	35495000	CTD-2527I21.7	chr19	35464575	35464576	chr19	35464555	35464838	AluSx1
chr19	35465000	35470000	chr19	35490000	35495000	CTD-2527I21.7	chr19	35465731	35465732	chr19	35465502	35465734	MIRc
chr19	45105000	45110000	chr19	45145000	45150000	PVR	chr19	45107727	45107728	chr19	45107121	45107800	LTR9
chr19	45185000	45190000	chr19	45250000	45255000	BCL3	chr19	45188565	45188566	chr19	45188325	45188849	MLT1D
chr19	45195000	45200000	chr19	45250000	45255000	BCL3	chr19	45198251	45198252	chr19	45198080	45198260	L2a
chr19	45240000	45245000	chr19	45250000	45255000	BCL3	chr19	45244931	45244932	chr19	45244751	45244966	MIR
chr19	4810000	4815000	chr19	4830000	4835000	TICAM1	chr19	4813023	4813024	chr19	4812870	4813046	L2a
chr19	49280000	49285000	chr19	49375000	49380000	PPP1R15A	chr19	49284553	49284554	chr19	49283931	49284872	LTR13A
chr1	95005000	95010000	chr1	95265000	95270000	F3	chr1	95265076	95265077	chr1	95265053	95265172	L1ME4a
chr19	6735000	6740000	chr19	6850000	6855000	GPR108	chr19	6850063	6850064	chr19	6849623	6850089	L1PA16
chr19	6735000	6740000	chr19	6850000	6855000	TRIP10	chr19	6850063	6850064	chr19	6849623	6850089	L1PA16
chr20	10650000	10655000	chr20	10835000	10840000	JAG1	chr20	10836938	10836939	chr20	10836811	10837025	L2a
chr20	10650000	10655000	chr20	11210000	11215000	JAG1	chr20	11210539	11210540	chr20	11210282	11210759	MLT1H1
chr20	19680000	19685000	chr20	19865000	19870000	RIN2	chr20	19680386	19680387	chr20	19680225	19680540	MER68
chr20	19765000	19770000	chr20	19865000	19870000	RIN2	chr20	19767102	19767103	chr20	19766709	19767315	MLT1G
chr20	19765000	19770000	chr20	19870000	19875000	RIN2	chr20	19767102	19767103	chr20	19766709	19767315	MLT1G
chr20	19780000	19785000	chr20	19865000	19870000	RIN2	chr20	19784813	19784814	chr20	19784284	19785672	L1P3
chr20	19795000	19800000	chr20	19865000	19870000	RIN2	chr20	19797883	19797884	chr20	19797823	19798186	MLT1A0
chr20	19795000	19800000	chr20	19870000	19875000	RIN2	chr20	19797883	19797884	chr20	19797823	19798186	MLT1A0
chr20	19865000	19870000	chr20	19910000	19915000	RIN2	chr20	19912969	19912970	chr20	19912684	19913059	MSTD
chr20	19870000	19875000	chr20	19910000	19915000	RIN2	chr20	19912969	19912970	chr20	19912684	19913059	MSTD
chr20	350000	355000	chr20	360000	365000	TRIB3	chr20	350493	350494	chr20	350324	350739	L2a
chr20	48315000	48320000	chr20	48425000	48430000	SLC9A8	chr20	48316035	48316036	chr20	48316023	48316185	MER44B
chr20	48315000	48320000	chr20	48425000	48430000	SLC9A8	chr20	48317274	48317275	chr20	48317136	48317463	MER44B
chr20	48325000	48330000	chr20	48405000	48410000	B4GALT5	chr20	48406287	48406288	chr20	48406207	48406681	LTR16C
chr20	50000000	50005000	chr20	50175000	50180000	NFATC2	chr20	50000830	50000831	chr20	50000105	50000993	L2a
chr20	50005000	50010000	chr20	50175000	50180000	NFATC2	chr20	50009439	50009440	chr20	50009420	50009615	MIR
chr2	120990000	120995000	chr2	121010000	121015000	RALB	chr2	121014155	121014156	chr2	121013951	121014311	THE1C
chr2	120995000	121000000	chr2	121010000	121015000	RALB	chr2	121014155	121014156	chr2	121013951	121014311	THE1C
chr2	121000000	121005000	chr2	121010000	121015000	RALB	chr2	121014155	121014156	chr2	121013951	121014311	THE1C
chr21	33780000	33785000	chr21	33885000	33890000	EVA1C	chr21	33889641	33889642	chr21	33889447	33889905	L1MB5
chr21	33780000	33785000	chr21	33940000	33945000	EVA1C	chr21	33940268	33940269	chr21	33939554	33940474	L1P4a
chr21	33780000	33785000	chr21	33965000	33970000	EVA1C	chr21	33969614	33969615	chr21	33969312	33969768	L1MB3
chr21	33785000	33790000	chr21	33885000	33890000	EVA1C	chr21	33889641	33889642	chr21	33889447	33889905	L1MB5
chr21	33785000	33790000	chr21	33940000	33945000	EVA1C	chr21	33940268	33940269	chr21	33939554	33940474	L1P4a
chr21	33785000	33790000	chr21	33965000	33970000	EVA1C	chr21	33969614	33969615	chr21	33969312	33969768	L1MB3
chr21	34600000	34605000	chr21	34695000	34700000	IFNAR1	chr21	34604185	34604186	chr21	34604066	34604324	AluSz
chr21	34600000	34605000	chr21	34700000	34705000	IFNAR1	chr21	34604185	34604186	chr21	34604066	34604324	AluSz
chr21	34750000	34755000	chr21	34775000	34780000	IFNGR2	chr21	34753931	34753932	chr21	34753663	34753983	AluJb
chr21	34755000	34760000	chr21	34775000	34780000	IFNGR2	chr21	34755534	34755535	chr21	34755495	34755596	MER81
chr21	34775000	34780000	chr21	34790000	34795000	IFNGR2	chr21	34792015	34792016	chr21	34791789	34792087	L1ME4a
chr21	45565000	45570000	chr21	45660000	45665000	ICOSLG	chr21	45569347	45569348	chr21	45568652	45569859	L1MC1
chr22	38570000	38575000	chr22	38595000	38600000	MAFF	chr22	38574214	38574215	chr22	38574211	38574295	L2a
chr22	38595000	38600000	chr22	38610000	38615000	MAFF	chr22	38614291	38614292	chr22	38614280	38614414	MIRb
chr22	39635000	39640000	chr22	39700000	39705000	PDGFB	chr22	39704974	39704975	chr22	39704805	39705038	Tigger7
chr22	39640000	39645000	chr22	39685000	39690000	PDGFB	chr22	39688678	39688679	chr22	39688595	39688780	MIRb
chr22	39640000	39645000	chr22	39700000	39705000	PDGFB	chr22	39704974	39704975	chr22	39704805	39705038	Tigger7
chr22	50320000	50325000	chr22	50350000	50355000	PIM3	chr22	50324848	50324849	chr22	50324676	50325073	ERV3-16A3_I-int
chr22	50320000	50325000	chr22	50355000	50360000	PIM3	chr22	50324848	50324849	chr22	50324676	50325073	ERV3-16A3_I-int
chr3	10205000	10210000	chr3	10260000	10265000	IRAK2	chr3	10263796	10263797	chr3	10263607	10263871	AluSx
chr3	10205000	10210000	chr3	10265000	10270000	IRAK2	chr3	10269281	10269282	chr3	10269158	10269334	MIRb
chr3	104625000	104630000	chr3	105085000	105090000	ALCAM	chr3	104626513	104626514	chr3	104626510	104626567	MER117
chr3	112050000	112055000	chr3	112095000	112100000	CD200	chr3	112095263	112095264	chr3	112095149	112095688	MLT2A2
chr3	112050000	112055000	chr3	112095000	112100000	CD200	chr3	112096025	112096026	chr3	112095801	112096073	L2
chr3	112050000	112055000	chr3	112100000	112105000	CD200	chr3	112103745	112103746	chr3	112103670	112104541	L2
chr3	112050000	112055000	chr3	112235000	112240000	CD200	chr3	112238033	112238034	chr3	112237842	112238202	THE1B
chr3	122280000	122285000	chr3	122395000	122400000	PARP14	chr3	122284163	122284164	chr3	122284077	122284385	AluSx
chr3	149945000	149950000	chr3	150125000	150130000	TSC22D2	chr3	149945774	149945775	chr3	149945610	149946045	LTR41B
chr3	149945000	149950000	chr3	150130000	150135000	TSC22D2	chr3	149945774	149945775	chr3	149945610	149946045	LTR41B
chr3	150125000	150130000	chr3	150215000	150220000	TSC22D2	chr3	150219452	150219453	chr3	150218532	150219829	THE1C-int
chr3	156920000	156925000	chr3	157155000	157160000	PTX3	chr3	156923476	156923477	chr3	156923217	156923930	LTR78B
chr3	185445000	185450000	chr3	185540000	185545000	IGF2BP2	chr3	185447330	185447331	chr3	185446598	185447773	Charlie1a
chr3	187455000	187460000	chr3	188080000	188085000	BCL6	chr3	188083962	188083963	chr3	188083536	188084165	L1MA9
chr3	30385000	30390000	chr3	30645000	30650000	TGFBR2	chr3	30389562	30389563	chr3	30389393	30389604	MIR
chr3	30385000	30390000	chr3	30650000	30655000	TGFBR2	chr3	30389562	30389563	chr3	30389393	30389604	MIR
chr3	30580000	30585000	chr3	30645000	30650000	TGFBR2	chr3	30580428	30580429	chr3	30580229	30580763	L4
chr3	39190000	39195000	chr3	39205000	39210000	CSRNP1	chr3	39207795	39207796	chr3	39207523	39207841	LTR33
chr3	39190000	39195000	chr3	39205000	39210000	CSRNP1	chr3	39208893	39208894	chr3	39208493	39209467	Charlie25
chr3	39190000	39195000	chr3	39215000	39220000	CSRNP1	chr3	39219031	39219032	chr3	39218691	39219112	L1MC4a
chr3	39195000	39200000	chr3	39215000	39220000	CSRNP1	chr3	39219031	39219032	chr3	39218691	39219112	L1MC4a
chr3	4760000	4765000	chr3	5015000	5020000	BHLHE40	chr3	4764989	4764990	chr3	4764859	4764993	MIR3
chr3	4760000	4765000	chr3	5020000	5025000	BHLHE40	chr3	4764989	4764990	chr3	4764859	4764993	MIR3
chr3	4760000	4765000	chr3	5025000	5030000	BHLHE40	chr3	4764989	4764990	chr3	4764859	4764993	MIR3
chr3	4895000	4900000	chr3	5020000	5025000	BHLHE40	chr3	4897524	4897525	chr3	4897285	4897703	MSTA
chr3	5020000	5025000	chr3	5055000	5060000	BHLHE40	chr3	5058416	5058417	chr3	5058367	5058572	L2c
chr3	5020000	5025000	chr3	5060000	5065000	BHLHE40	chr3	5064481	5064482	chr3	5064417	5064725	AluSz
chr3	5025000	5030000	chr3	5060000	5065000	BHLHE40	chr3	5064481	5064482	chr3	5064417	5064725	AluSz
chr3	69480000	69485000	chr3	69590000	69595000	FRMD4B	chr3	69484952	69484953	chr3	69484892	69485223	MamRep137
chr3	69510000	69515000	chr3	69590000	69595000	FRMD4B	chr3	69512115	69512116	chr3	69511957	69512212	LTR16E2
chr5	10465000	10470000	chr5	10560000	10565000	ANKRD33B	chr5	10467601	10467602	chr5	10467449	10467912	MER4C
chr5	10560000	10565000	chr5	10630000	10635000	ANKRD33B	chr5	10631128	10631129	chr5	10631008	10631389	MER39B
chr5	10560000	10565000	chr5	10630000	10635000	ANKRD33B	chr5	10633007	10633008	chr5	10632882	10633199	AluSx1
chr5	131750000	131755000	chr5	131825000	131830000	IRF1	chr5	131750931	131750932	chr5	131750918	131751231	MER113
chr5	131750000	131755000	chr5	131830000	131835000	IRF1	chr5	131750931	131750932	chr5	131750918	131751231	MER113
chr5	172190000	172195000	chr5	172295000	172300000	DUSP1	chr5	172297977	172297978	chr5	172297956	172298035	L2c
chr5	172195000	172200000	chr5	172285000	172290000	DUSP1	chr5	172288030	172288031	chr5	172288027	172288542	L2a
chr5	172195000	172200000	chr5	172295000	172300000	DUSP1	chr5	172297977	172297978	chr5	172297956	172298035	L2c
chr5	172195000	172200000	chr5	172300000	172305000	DUSP1	chr5	172304665	172304666	chr5	172304591	172304813	L1MC5
chr5	172195000	172200000	chr5	172305000	172310000	DUSP1	chr5	172309066	172309067	chr5	172308896	172309139	Plat_L3
chr5	172195000	172200000	chr5	172315000	172320000	DUSP1	chr5	172318795	172318796	chr5	172318755	172319182	L1MC4a
chr5	173040000	173045000	chr5	173315000	173320000	CPEB4	chr5	173044050	173044051	chr5	173043955	173044064	MER5A
chr5	179220000	179225000	chr5	179235000	179240000	SQSTM1	chr5	179224028	179224029	chr5	179224024	179224277	L2b
chr5	179230000	179235000	chr5	179255000	179260000	SQSTM1	chr5	179256405	179256406	chr5	179256381	179256815	HAL1
chr5	179235000	179240000	chr5	179245000	179250000	SQSTM1	chr5	179245171	179245172	chr5	179245060	179245234	L2a
chr5	57130000	57135000	chr5	57750000	57755000	PLK2	chr5	57130862	57130863	chr5	57130734	57130977	MIRb
chr5	57130000	57135000	chr5	57755000	57760000	PLK2	chr5	57130862	57130863	chr5	57130734	57130977	MIRb
chr6	126100000	126105000	chr6	126225000	126230000	NCOA7	chr6	126225228	126225229	chr6	126225140	126225234	MER113A
chr6	154830000	154835000	chr6	154960000	154965000	CNKSR3	chr6	154962159	154962160	chr6	154961976	154962301	Tigger3b
chr6	154830000	154835000	chr6	154970000	154975000	CNKSR3	chr6	154972475	154972476	chr6	154972278	154972635	THE1B
chr6	36590000	36595000	chr6	36645000	36650000	CDKN1A	chr6	36594515	36594516	chr6	36594468	36594539	L3
chr6	36645000	36650000	chr6	36720000	36725000	CDKN1A	chr6	36720390	36720391	chr6	36720321	36720498	MIR3
chr6	36645000	36650000	chr6	36720000	36725000	CDKN1A	chr6	36723191	36723192	chr6	36723139	36723211	L2a
chr6	37210000	37215000	chr6	37225000	37230000	TBC1D22B	chr6	37210723	37210724	chr6	37210656	37210851	MLT1L
chr6	37210000	37215000	chr6	37225000	37230000	TBC1D22B	chr6	37212701	37212702	chr6	37212579	37212910	MLT1H
chr6	37210000	37215000	chr6	37225000	37230000	TMEM217	chr6	37210723	37210724	chr6	37210656	37210851	MLT1L
chr6	37210000	37215000	chr6	37225000	37230000	TMEM217	chr6	37212701	37212702	chr6	37212579	37212910	MLT1H
chr6	44070000	44075000	chr6	44095000	44100000	TMEM63B	chr6	44071447	44071448	chr6	44071328	44071676	L2c
chr6	53160000	53165000	chr6	53210000	53215000	ELOVL5	chr6	53162184	53162185	chr6	53162084	53162593	MER44B
chr6	53200000	53205000	chr6	53210000	53215000	ELOVL5	chr6	53200651	53200652	chr6	53200513	53200701	MLT1J
chr7	100755000	100760000	chr7	100765000	100770000	SERPINE1	chr7	100757327	100757328	chr7	100757039	100757358	AluSz
chr7	100755000	100760000	chr7	100770000	100775000	SERPINE1	chr7	100757327	100757328	chr7	100757039	100757358	AluSz
chr7	100770000	100775000	chr7	100780000	100785000	SERPINE1	chr7	100782864	100782865	chr7	100782599	100782911	AluSx1
chr7	115910000	115915000	chr7	116165000	116170000	CAV1	chr7	115913844	115913845	chr7	115913612	115913968	MLT1A0
chr7	115960000	115965000	chr7	116165000	116170000	CAV1	chr7	115964905	115964906	chr7	115964670	115965061	MSTA
chr7	115965000	115970000	chr7	116140000	116145000	AC002066.1	chr7	115968058	115968059	chr7	115967863	115968098	MIRb
chr7	115965000	115970000	chr7	116165000	116170000	CAV1	chr7	115968058	115968059	chr7	115967863	115968098	MIRb
chr7	116165000	116170000	chr7	116220000	116225000	CAV1	chr7	116222328	116222329	chr7	116222304	116222427	MLT1J1
chr7	22605000	22610000	chr7	22765000	22770000	IL6	chr7	22605581	22605582	chr7	22605288	22605823	L2a
chr7	22685000	22690000	chr7	22765000	22770000	IL6	chr7	22687231	22687232	chr7	22686498	22687887	MLT1D-int
chr8	103665000	103670000	chr8	103740000	103745000	KLF10	chr8	103742722	103742723	chr8	103742716	103742881	L2a
chr8	103665000	103670000	chr8	103740000	103745000	KLF10	chr8	103743432	103743433	chr8	103743310	103743900	L2a
chr8	126140000	126145000	chr8	126440000	126445000	TRIB1	chr8	126140886	126140887	chr8	126140777	126141196	MLT1D
chr8	126300000	126305000	chr8	126440000	126445000	TRIB1	chr8	126301701	126301702	chr8	126301549	126301902	L2c
chr8	126400000	126405000	chr8	126440000	126445000	TRIB1	chr8	126401291	126401292	chr8	126401288	126401417	MamRep1161
chr8	126400000	126405000	chr8	126440000	126445000	TRIB1	chr8	126404919	126404920	chr8	126404839	126404945	Plat_L3
chr8	126440000	126445000	chr8	126600000	126605000	TRIB1	chr8	126604669	126604670	chr8	126604661	126604808	MER5B
chr8	126440000	126445000	chr8	126660000	126665000	TRIB1	chr8	126661009	126661010	chr8	126660859	126661087	MIRc
chr8	22540000	22545000	chr8	22550000	22555000	EGR3	chr8	22540211	22540212	chr8	22540118	22540222	L4
chr8	22550000	22555000	chr8	22600000	22605000	EGR3	chr8	22601465	22601466	chr8	22601390	22601523	AmnSINE1
chr8	22900000	22905000	chr8	22920000	22925000	RP11-875O11.2	chr8	22901878	22901879	chr8	22901538	22902033	L1M4
chr8	22900000	22905000	chr8	22920000	22925000	TNFRSF10B	chr8	22901878	22901879	chr8	22901538	22902033	L1M4
chr8	22905000	22910000	chr8	22920000	22925000	RP11-875O11.2	chr8	22907601	22907602	chr8	22907407	22908304	PABL_A-int
chr8	22905000	22910000	chr8	22920000	22925000	TNFRSF10B	chr8	22907601	22907602	chr8	22907407	22908304	PABL_A-int
chr8	40010000	40015000	chr8	40055000	40060000	C8orf4	chr8	40056890	40056891	chr8	40056783	40056941	MIR3
chr8	90740000	90745000	chr8	90765000	90770000	RIPK2	chr8	90740748	90740749	chr8	90740509	90741052	MER90a
chr8	90740000	90745000	chr8	90765000	90770000	RP11-37B2.1	chr8	90740748	90740749	chr8	90740509	90741052	MER90a
chr9	116915000	116920000	chr9	116985000	116990000	COL27A1	chr9	116986321	116986322	chr9	116986219	116986369	MER117
chr9	32380000	32385000	chr9	32550000	32555000	ACO1	chr9	32554265	32554266	chr9	32553987	32554297	L3
chr9	33075000	33080000	chr9	33165000	33170000	B4GALT1	chr9	33076933	33076934	chr9	33076865	33077169	AluSp
chr9	33075000	33080000	chr9	33170000	33175000	B4GALT1	chr9	33076933	33076934	chr9	33076865	33077169	AluSp
chr9	33110000	33115000	chr9	33165000	33170000	B4GALT1	chr9	33110479	33110480	chr9	33110385	33110511	MIRb
chr9	33130000	33135000	chr9	33165000	33170000	B4GALT1	chr9	33132332	33132333	chr9	33132310	33132490	MER103C
chr9	37960000	37965000	chr9	38065000	38070000	SHB	chr9	37964577	37964578	chr9	37964538	37964668	MIR3
chr9	37965000	37970000	chr9	38065000	38070000	SHB	chr9	37969422	37969423	chr9	37969238	37969449	MIRb
chr9	38020000	38025000	chr9	38065000	38070000	SHB	chr9	38023226	38023227	chr9	38023164	38023401	MIRc
