## Supplementary Material S2 for "Multi-species analysis of inflammatory response elements reveals ancient and lineage-specific contributions of transposable elements to NF-κB binding"

### Sheet: Supplemental_Material_S2
#RELA bound MER81 elements from the GTRD database
id	antibody	tfClassId	specie	treatment	control_id	cell_id	experiment_type	cell_type
EXP000772	NF?B p65 (C-20) rabbit polyclonal antibody	6.1.1.2.1	Homo sapiens	TNF-alpha induced (6h)	EXP000773	356	unspecified	GM12878 (female B-cells)		lymphoblasts, HeLa, LoVo, HUVEC
EXP000770	NF?B p65 (C-20) rabbit polyclonal antibody	6.1.1.2.1	Homo sapiens	TNF-alpha induced (6h)	EXP000771	363	unspecified	GM18526 (B-cells)
EXP000774	NF?B p65 (C-20) rabbit polyclonal antibody	6.1.1.2.1	Homo sapiens	TNF-alpha induced (6h)	EXP000775	357	unspecified	GM12891 (male B-cells)
EXP000074	anti p65	6.1.1.2.1	Homo sapiens	TA+TNF?	NULL	78	unspecified	HeLa (cervical adenocarcinoma)
EXP000071	anti p65	6.1.1.2.1	Homo sapiens	DMSO	NULL	78	unspecified	HeLa (cervical adenocarcinoma)
EXP000070	anti p65	6.1.1.2.1	Homo sapiens	TA+TNF?	NULL	78	unspecified	HeLa (cervical adenocarcinoma)
EXP000073	anti p65	6.1.1.2.1	Homo sapiens	TNF?	NULL	78	unspecified	HeLa (cervical adenocarcinoma)
EXP000072	anti p65	6.1.1.2.1	Homo sapiens	TA	NULL	78	unspecified	HeLa (cervical adenocarcinoma)					40	AC16 (normal cardiomyocytes)
EXP000075	anti p65	6.1.1.2.1	Homo sapiens	DMSO	NULL	78	unspecified	HeLa (cervical adenocarcinoma)					78	HeLa (cervical adenocarcinoma)
EXP000076	anti p65	6.1.1.2.1	Homo sapiens	TA+TNF?	NULL	78	unspecified	HeLa (cervical adenocarcinoma)					113	MCF7 (Invasive ductal breast carcinoma)
EXP000756	NF?B p65 (C-20) rabbit polyclonal antibody	6.1.1.2.1	Homo sapiens	TNF-alpha induced (6h)	EXP000757	366	unspecified	GM19193 (female B-cells)					302	fetal lung fibroblasts
EXP000758	NF?B p65 (C-20) rabbit polyclonal antibody	6.1.1.2.1	Homo sapiens	TNF-alpha induced (6h)	EXP000759	362	unspecified	GM18505 (female B-cells)					339	GM10847 (female B-cells)
EXP000768	NF?B p65 (C-20) rabbit polyclonal antibody	6.1.1.2.1	Homo sapiens	TNF-alpha induced (6h)	EXP000769	364	unspecified	GM18951 (B-cells)					356	GM12878 (female B-cells)
EXP000760	NF?B p65 (C-20) rabbit polyclonal antibody	6.1.1.2.1	Homo sapiens	TNF-alpha induced (6h)	EXP000761	365	unspecified	GM19099 (female B-cells)					357	GM12891 (male B-cells)
EXP000762	NF?B p65 (C-20) rabbit polyclonal antibody	6.1.1.2.1	Homo sapiens	TNF-alpha induced (6h)	EXP000763	361	unspecified	GM15510 (B-cells)					358	GM12892 (female B-cells)
EXP000764	NF?B p65 (C-20) rabbit polyclonal antibody	6.1.1.2.1	Homo sapiens	TNF-alpha induced (6h)	EXP000765	358	unspecified	GM12892 (female B-cells)					361	GM15510 (B-cells)
EXP000766	NF?B p65 (C-20) rabbit polyclonal antibody	6.1.1.2.1	Homo sapiens	TNF-alpha induced (6h)	EXP000767	339	unspecified	GM10847 (female B-cells)					362	GM18505 (female B-cells)
EXP000069	anti p65	6.1.1.2.1	Homo sapiens	DMSO	NULL	78	unspecified	HeLa (cervical adenocarcinoma)					363	GM18526 (B-cells)
EXP010949	sc-372	6.1.1.2.1	Homo sapiens	human recombinant TNF-alpha from eBioscience [product# 14-8329-62] (Snyder)	EXP010841	364	unspecified	GM18951 (B-cells)					364	GM18951 (B-cells)
EXP010995	sc-372	6.1.1.2.1	Homo sapiens	human recombinant TNF-alpha from eBioscience [product# 14-8329-62] (Snyder)	EXP010927	365	unspecified	GM19099 (female B-cells)					365	GM19099 (female B-cells)
EXP011064	sc-372	6.1.1.2.1	Homo sapiens	human recombinant TNF-alpha from eBioscience [product# 14-8329-62] (Snyder)	EXP010837	362	unspecified	GM18505 (female B-cells)					366	GM19193 (female B-cells)
EXP011078	sc-372	6.1.1.2.1	Homo sapiens	human recombinant TNF-alpha from eBioscience [product# 14-8329-62] (Snyder)	EXP010850	357	unspecified	GM12891 (male B-cells)					372	Granta-519 (mantle cell lymphoma)
EXP011088	sc-372	6.1.1.2.1	Homo sapiens	human recombinant TNF-alpha from eBioscience [product# 14-8329-62] (Snyder)	EXP010777	358	unspecified	GM12892 (female B-cells)					472	HUVEC (umbilical vein endothelial cells)
EXP011121	sc-372	6.1.1.2.1	Homo sapiens	human recombinant TNF-alpha from eBioscience [product# 14-8329-62] (Snyder)	EXP010806	363	unspecified	GM18526 (B-cells)					519	KB (cervical adenocarcinoma)
EXP011132	sc-372	6.1.1.2.1	Homo sapiens	human recombinant TNF-alpha from eBioscience [product# 14-8329-62] (Snyder)	EXP010855	361	unspecified	GM15510 (B-cells)					531	L1236 (Hodgkin lymphoma)
EXP011136	sc-372	6.1.1.2.1	Homo sapiens	human recombinant TNF-alpha from eBioscience [product# 14-8329-62] (Snyder)	EXP010825	366	unspecified	GM19193 (female B-cells)					553	LoVo (colorectal adenocarcinoma)
EXP011175	sc-372	6.1.1.2.1	Homo sapiens	human recombinant TNF-alpha from eBioscience [product# 14-8329-62] (Snyder)	EXP010803	356	unspecified	GM12878 (female B-cells)					886	Th1-cells
EXP011177	sc-372	6.1.1.2.1	Homo sapiens	human recombinant TNF-alpha from eBioscience [product# 14-8329-62] (Snyder)	EXP010821	339	unspecified	GM10847 (female B-cells)
EXP030090	RELA	6.1.1.2.1	Homo sapiens		EXP030000	553	unspecified	LoVo (colorectal adenocarcinoma)
EXP031171	ab7970	6.1.1.2.1	Homo sapiens		NULL	472	unspecified	HUVEC (umbilical vein endothelial cells)
EXP031172	ab7970	6.1.1.2.1	Homo sapiens	TNF 10ng/ml for 30 min	NULL	472	unspecified	HUVEC (umbilical vein endothelial cells)
EXP031861	NF-?B p65 (Santa Cruz sc-372)	6.1.1.2.1	Homo sapiens	no treat	EXP031858	302	unspecified	fetal lung fibroblasts
EXP031864	NF-?B p65 (Santa Cruz sc-372)	6.1.1.2.1	Homo sapiens	TNF-? (10ng/mL) 1hr	EXP031860	472	unspecified	HUVEC (umbilical vein endothelial cells)
EXP032444	anti-p65	6.1.1.2.1	Homo sapiens	none	NULL	519	unspecified	KB (cervical adenocarcinoma)
EXP032445	anti-p65	6.1.1.2.1	Homo sapiens	10ng/ml IL-1alpha for 1 h	NULL	519	unspecified	KB (cervical adenocarcinoma)
EXP032780	p65	6.1.1.2.1	Homo sapiens	vehicle	NULL	40	unspecified	AC16 (normal cardiomyocytes)
EXP032781	p65	6.1.1.2.1	Homo sapiens	TNF?	NULL	40	unspecified	AC16 (normal cardiomyocytes)
EXP033184	p65	6.1.1.2.1	Homo sapiens	None	NULL	472	unspecified	HUVEC (umbilical vein endothelial cells)
EXP033185	p65	6.1.1.2.1	Homo sapiens	TNF alpha	NULL	472	unspecified	HUVEC (umbilical vein endothelial cells)
EXP033186	p65	6.1.1.2.1	Homo sapiens	TNF alpha and JQ1	NULL	472	unspecified	HUVEC (umbilical vein endothelial cells)
EXP033954	p65 (Abcam ab7970)	6.1.1.2.1	Homo sapiens	Vehicle	EXP033944	113	unspecified	MCF7 (Invasive ductal breast carcinoma)
EXP033955	p65 (Abcam ab7970)	6.1.1.2.1	Homo sapiens	E2	EXP033945	113	unspecified	MCF7 (Invasive ductal breast carcinoma)
EXP033956	p65 (Abcam ab7970)	6.1.1.2.1	Homo sapiens	TNFa	EXP033946	113	unspecified	MCF7 (Invasive ductal breast carcinoma)
EXP033957	p65 (Abcam ab7970)	6.1.1.2.1	Homo sapiens	E2+TNFa	EXP033947	113	unspecified	MCF7 (Invasive ductal breast carcinoma)
EXP034166	Santa Cruz C-20 (sc-372)	6.1.1.2.1	Homo sapiens	PMA/ionomycin, DMSO	EXP034158	886	unspecified	Th1-cells
EXP034167	p65	6.1.1.2.1	Homo sapiens	PMA/ionomycin, BAY 11-7082	NULL	886	unspecified	Th1-cells
EXP034343	NFkB p65 (C-20) #sc-372, rabbit pkAb	6.1.1.2.1	Homo sapiens		EXP034342	531	unspecified	L1236 (Hodgkin lymphoma)
