## Supplementary Material S3 for "Multi-species analysis of inflammatory response elements reveals ancient and lineage-specific contributions of transposable elements to NF-κB binding"

### Sheet: Supplemental_Material_S3
# MER81 derived RELA bound regions
chr10	115275051	115275128	human_specific
chr10	89878645	89878749	conserved
chr11	117815958	117816044	human_specific
chr11	118754073	118754169	human_specific
chr1	117027534	117027639	conserved
chr11	33086517	33086632	human_specific
chr11	35620238	35620343	human_specific
chr11	72474105	72474215	human_specific
chr12	10768306	10768411	conserved
chr12	116814744	116814859	human_specific
chr12	125076601	125076709	human_specific
chr12	125206619	125206715	human_specific
chr12	397957	398066	human_specific
chr12	42375988	42376107	conserved
chr12	68873794	68873899	human_specific
chr12	90354130	90354237	human_specific
chr12	98811007	98811119	human_specific
chr13	101528126	101528203	human_specific
chr13	104750945	104751052	human_specific
chr13	107026405	107026511	human_specific
chr14	32637345	32637467	human_specific
chr1	44115285	44115384	conserved
chr15	29399316	29399427	human_specific
chr1	54587010	54587106	human_specific
chr15	63279270	63279379	human_specific
chr15	80899721	80899840	conserved
chr15	82534349	82534431	human_specific
chr15	89668824	89668923	human_specific
chr1	60070944	60071056	human_specific
chr16	57415603	57415718	human_specific
chr16	66442751	66442839	human_specific
chr16	81606420	81606526	human_specific
chr1	68253544	68253650	human_specific
chr16	86624453	86624565	human_specific
chr19	10496915	10497019	conserved
chr19	14152469	14152579	human_specific
chr19	6113602	6113711	conserved
chr20	31001406	31001518	human_specific
chr20	37048828	37048931	conserved
chr20	43289212	43289324	human_specific
chr20	48546582	48546696	human_specific
chr20	52315959	52316073	conserved
chr2	112165352	112165457	human_specific
chr2	114039756	114039866	human_specific
chr21	17223140	17223259	human_specific
chr21	34755495	34755596	human_specific
chr2	201679068	201679175	human_specific
chr2	239894594	239894706	human_specific
chr2	28215953	28216063	human_specific
chr2	43417515	43417615	human_specific
chr2	54798532	54798640	conserved
chr2	75301989	75302100	human_specific
chr3	133260218	133260332	conserved
chr3	141022486	141022601	human_specific
chr3	149269396	149269503	human_specific
chr3	158138840	158138934	human_specific
chr3	186850564	186850660	human_specific
chr3	23709962	23710071	human_specific
chr4	169931681	169931767	human_specific
chr4	26163864	26163976	human_specific
chr4	4291507	4291598	conserved
chr5	131811210	131811323	conserved
chr5	137029699	137029767	human_specific
chr5	40447186	40447236	human_specific
chr5	55624857	55624929	human_specific
chr5	71506879	71506991	conserved
chr5	75182688	75182800	human_specific
chr5	77066273	77066383	human_specific
chr6	150958096	150958200	conserved
chr6	152085241	152085356	human_specific
chr6	4603779	4603865	human_specific
chr6	52531058	52531106	human_specific
chr6	52531074	52531163	human_specific
chr7	44496509	44496602	human_specific
chr7	93610510	93610615	human_specific
chr8	105677706	105677818	human_specific
chr8	130994290	130994387	conserved
chr8	27559333	27559453	human_specific
chr8	33265896	33266002	human_specific
chr8	82274065	82274134	human_specific
chr8	8945376	8945485	human_specific
chr9	130427795	130427870	human_specific
chr9	18393382	18393490	human_specific
chr9	4937489	4937598	human_specific
chrX	25891502	25891611	human_specific
chrX	31356817	31356930	human_specific
chrX	64863717	64863812	human_specific
chrY	7149066	7149171	human_specific
